# Nuclear acetyl-CoA accumulation drives reversible RBP hyperacetylation and transcriptome-wide splicing shifts in age-equivalent Alzheimer’s disease neurons

**DOI:** 10.64898/2026.09.26.754222

**Authors:** Larissa Traxler, Oliver Borgogno, Kylie Champion, Joseph R. Herdy, Monika Dzieciatkowska, Julie A. Reisz, Ayk Petrosyan, Cat Siler, Colin C. Anderson, Elisa Gorostieta-Salas, Raffaella Lucciola, Douglas Galasko, Fred H. Gage, Angelo D’Alessandro, Jerome Mertens

## Abstract

Metabolic alterations and dysregulated alternative RNA splicing are central layers of Alzheimer’s disease (AD) pathogenesis, yet whether and to what extent these changes are mechanistically linked in adult human neurons in the aging brain remains unclear. To assess this, we generated induced neurons (iNs) by direct conversion of fibroblasts from sporadic AD patients and age-matched control donors. Fibroblast-derived iNs retaining donor-specific aging signatures have been shown to display several AD-related phenotypes. Metabolomic analysis revealed that AD iNs divert citrate toward ATP-citrate lyase (ACLY)-dependent citrate-to-acetyl-CoA flux, which drives increased nuclear levels of the high-energy metabolite acetyl-CoA. Acetyl-proteomics showed that acetyl-CoA accumulation leads to widespread hyperacetylation of RNA-binding proteins (RBPs) and splice regulators, suggestive of a direct mechanistic link between a metabolic shift and RNA processing. Indeed, single-cell long-read RNA sequencing identifies splicing alterations in AD-relevant transcripts whose isoform usage mirrors changes observed in post-mortem AD cortex samples. Subcellular acetyl-CoA imaging reveals that inhibition of ACLY enzymatic activity selectively reduces nuclear acetyl-CoA levels, and further improves citrate metabolic flux, normalizes RBP acetylation, and re-establishes a normal neuronal splicing landscape in AD iNs. Together, these findings reveal a nuclear acetyl-CoA-RNA processing axis that links age- and disease-related metabolic alterations to alternative splicing dysregulation in AD, and identify neuronal nuclear acetyl-CoA production as a causal and reversible node for restoring metabolic and RNA homeostasis in aging human AD neurons.

**Highlights:**

- Sporadic Alzheimer’s disease (AD) patient-derived directly induced neurons (iNs) shift metabolism toward nuclear acetyl-CoA production via ATP-citrate lyase (ACLY).
- Elevated nuclear acetyl-CoA causes hyperacetylation of RNA-binding proteins (RBPs).
- Patient iNs show pathogenic RNA splicing patterns similar to post-mortem AD brains.
- Inhibition of ACLY normalizes neuronal acetyl-CoA metabolism and restores RNA splicing homeostasis.
