## Supplementary material for "Nuclear acetyl-CoA accumulation drives reversible RBP hyperacetylation and transcriptome-wide splicing shifts in age-equivalent Alzheimer’s disease neurons": Data S1

### Sheet: Supplementary Table 1
Significant proteins - Control vs AD iNs
Protein	logFC	AveExpr	t	P.Value	adj.P.Val	B
CSTF2	-2.88037	27.1997	-4.84671	0.000852323	0.0430151	-0.265432
CSTF2T	-2.87951	27.2002	-4.84702	0.000851942	0.0430151	-0.264996
IGLC2	-2.74823	15.9869	-3.63969	0.00519302	0.0720263	-2.03454
IGLC3	-2.74823	15.9869	-3.63969	0.00519302	0.0720263	-2.03454
DDX51	-2.70396	22.1951	-4.71243	0.00103151	0.0438863	-0.451389
HBA2	-2.34687	18.5116	-6.66432	8.24943582714297e-05	0.0214232	1.96733
CFI	-2.27083	18.0129	-5.84056	0.000224934	0.026777	1.02011
AFM	-2.25536	27.1511	-6.13612	0.000155379	0.0253017	1.37192
APOC3	-2.17834	18.5749	-6.40237	0.000112432	0.0223338	1.67729
IGG1	-2.10164	17.8104	-5.73253	0.00025825	0.026777	0.888097
IGHG4	-2.00061	18.0269	-5.72504	0.000260751	0.026777	0.878873
IGHG2	-1.90853	17.5792	-5.6206	0.000298485	0.026777	0.749347
IGHG3	-1.90853	17.5792	-5.6206	0.000298485	0.026777	0.749347
IGHG1	-1.90553	18.1554	-6.49945	0.000100144	0.0214232	1.78597
CHSY1	-1.8344	18.5698	-5.64768	0.000288167	0.026777	0.783092
GATC	-1.74752	17.478	-7.53273	3.13078603914864e-05	0.0145112	2.85907
SERPINC1	-1.69259	19.233	-7.85031	2.24232576984234e-05	0.0145112	3.16003
TSPYL1	-1.68591	19.6471	-6.25523	0.000134292	0.0248978	1.50987
LAMA1	-1.67961	18.2906	-4.75228	0.000974452	0.0430151	-0.395901
GC	-1.63882	16.2659	-7.53819	3.11259868728824e-05	0.0145112	2.86436
ARAP1	-1.6274	15.4822	-6.70755	7.84483349924075e-05	0.0214232	2.01423
INS	-1.60942	21.5497	-9.17799	6.16783251666089e-06	0.00857637	4.28851
BHMT	-1.6018	16.2093	-3.63499	0.00523168	0.0720263	-2.04181
BHMT2	-1.6018	16.2093	-3.63499	0.00523168	0.0720263	-2.04181
INS.1	-1.58955	21.8662	-9.42935	4.91444608899235e-06	0.00857637	4.48069
EPM2AIP1	-1.58447	12.4959	-3.59147	0.00560453	0.0735569	-2.10927
IGLC1	-1.52661	17.8245	-4.77899	0.000938109	0.0430151	-0.358851
IGLL5	-1.52661	17.8245	-4.77899	0.000938109	0.0430151	-0.358851
MDK	-1.48039	18.3917	-3.43488	0.00719284	0.0823181	-2.35356
TF	-1.36227	27.1599	-4.77434	0.000944334	0.0430151	-0.365297
HLCS	-1.2973	15.2661	-6.78385	7.18241628339793e-05	0.0214232	2.09634
TP53RK	-1.28368	14.3418	-5.28754	0.000463983	0.0330856	0.324541
ARFGAP1	-1.20689	18.9404	-5.20612	0.000518045	0.0358731	0.217959
CTPS1	-1.20393	14.729	-3.66776	0.00496819	0.0720263	-1.99116
WNT5A	-1.19679	16.4809	-5.49509	0.000351825	0.0296493	0.591369
WNT5B	-1.19679	16.4809	-5.49509	0.000351825	0.0296493	0.591369
TOR1A	-1.18937	17.5589	-4.93587	0.000751977	0.0430151	-0.143555
GPS1	-1.14408	18.769	-4.77634	0.000941648	0.0430151	-0.362521
ALDH1A1	-1.11571	18.8267	-6.51307	9.8540405704181e-05	0.0214232	1.80111
KIF13A	-1.08424	16.8413	-4.28848	0.00191664	0.0532287	-1.05717
KIF13B	-1.08424	16.8413	-4.28848	0.00191664	0.0532287	-1.05717
BARGIN	-1.06521	13.9591	-3.69174	0.0047842	0.0720263	-1.95416
PSMA8	-1.05792	19.1462	-4.39829	0.00162842	0.0508071	-0.897596
QRSL1	-1.04318	18.6257	-5.29306	0.000460544	0.0330856	0.331729
ACP1	-1.03278	17.0226	-7.60663	2.89413556254576e-05	0.0145112	2.93025
IFIT5	-1.03207	17.9096	-3.61869	0.00536822	0.0724709	-2.06706
VPS29	-0.986503	16.9884	-5.84612	0.000223349	0.026777	1.02686
EHD2	-0.985058	21.1713	-3.4551	0.00696375	0.0817139	-2.32189
ARPC4	-0.984778	20.2357	-6.16146	0.000150609	0.0253017	1.40145
ASMTL	-0.975731	18.1791	-3.57773	0.00572792	0.0744361	-2.13061
CLU	-0.961187	20.1265	-3.35906	0.00812442	0.0863331	-2.47265
COX7C	-0.953783	20.4244	-4.27613	0.00195229	0.0532287	-1.07523
DDX46	-0.952125	15.4221	-3.21677	0.0102265	0.0951168	-2.69729
GET4	-0.93846	14.416	-3.28198	0.00920075	0.0900961	-2.59417
LAMC1	-0.927884	20.1646	-4.36391	0.00171335	0.0513539	-0.947362
GGCX	-0.927328	16.4258	-4.40385	0.00161511	0.0508071	-0.889561
SBDS	-0.924491	21.2328	-3.90594	0.00342625	0.0635226	-1.62674
CLPTM1	-0.924366	18.5211	-3.94094	0.00324621	0.0622404	-1.57379
TUBA4B	-0.917096	21.9711	-5.11883	0.000583639	0.0382413	0.102485
TRADD	-0.901259	16.0056	-3.66576	0.00498388	0.0720263	-1.99425
EIF2B5	-0.899246	17.1182	-5.40727	0.000395235	0.0323279	0.479319
UGDH	-0.892899	20.0406	-4.94014	0.0007475	0.0430151	-0.137749
CRYL1	-0.876834	16.8386	-3.51569	0.0063216	0.078135	-2.2272
GPD1L	-0.87397	17.0472	-6.09356	0.000163765	0.0253017	1.3221
MRPL1	-0.865799	18.686	-3.37244	0.00795123	0.0863331	-2.45159
PMVK	-0.846407	17.2435	-4.64508	0.00113621	0.0438863	-0.54574
AKR1B1	-0.823681	20.1783	-4.99625	0.000691281	0.0425995	-0.0617644
GALE	-0.823131	16.4052	-3.88827	0.00352112	0.0648492	-1.65353
GSTM2	-0.821848	20.2931	-4.80283	0.000906897	0.0430151	-0.325879
EHHADH	-0.811995	18.9109	-4.32248	0.001822	0.0520431	-1.00757
SRP19	-0.796079	17.677	-4.6731	0.00109133	0.0438863	-0.506396
MAPK3	-0.792033	14.6812	-4.56286	0.00127971	0.0450491	-0.66191
MRPL18	-0.781002	18.7938	-3.2575	0.00957276	0.0915284	-2.63285
ACACA	-0.780289	15.104	-3.32634	0.00856432	0.0871408	-2.52417
LARS2	-0.776686	20.3349	-4.756	0.000969306	0.0430151	-0.390739
TMOD2	-0.776335	20.5522	-5.19092	0.000528873	0.0358731	0.197936
ACLY	-0.769747	19.4104	-4.42584	0.00156361	0.0504777	-0.857845
ACSF2	-0.757483	20.2507	-4.87663	0.000817129	0.0430151	-0.224383
ABCB10	-0.75706	17.0727	-4.68518	0.00107258	0.0438863	-0.489481
SPTLC1	-0.753511	17.5854	-4.2816	0.00193643	0.0532287	-1.06723
MKRN2	-0.748341	15.4762	-3.25926	0.00954541	0.0915284	-2.63006
AKT3	-0.74325	16.8101	-4.10906	0.00251057	0.0581825	-1.32175
AACS	-0.743043	17.5555	-3.30712	0.0088343	0.0877435	-2.55449
USP9X	-0.740914	17.1541	-5.28844	0.000463422	0.0330856	0.325711
ROMO1	-0.740426	18.4597	-4.82666	0.000876811	0.0430151	-0.293015
COX7A1	-0.735794	21.1037	-3.82973	0.0038558	0.0678669	-1.74259
PELO	-0.73559	17.5772	-3.92901	0.00330646	0.0622404	-1.59183
AKT1	-0.714426	20.099	-3.5346	0.00613411	0.0771744	-2.19771
PUS1	-0.71292	16.9495	-3.38397	0.00780519	0.0851929	-2.43347
MTHFD1	-0.708761	20.6672	-4.5873	0.00123514	0.0450491	-0.627274
USP9Y	-0.700673	15.9437	-4.18623	0.00223414	0.0564355	-1.20738
GSTM5	-0.700251	17.5881	-3.61289	0.00541769	0.0727506	-2.07605
GSTM4	-0.69771	17.666	-3.6949	0.00476051	0.0720263	-1.9493
ANKFY1	-0.686261	17.3323	-4.73475	0.000999115	0.0434147	-0.420272
PFKP	-0.686111	20.6886	-4.58782	0.0012342	0.0450491	-0.626529
PFKM	-0.682122	23.5084	-4.98249	0.000704631	0.0425995	-0.080346
RTCA	-0.666849	19.1294	-4.15647	0.00233669	0.0564355	-1.25138
GFPT1	-0.659245	18.3127	-3.95081	0.00319726	0.0622404	-1.55889
PPP1CC	-0.658625	20.1871	-3.59115	0.00560736	0.0735569	-2.10976
PPP1CB	-0.657926	20.2204	-3.63974	0.0051926	0.0720263	-2.03446
CAT	-0.64769	21.3556	-4.25488	0.00201532	0.053756	-1.10636
EEF1A2	-0.641846	24.0251	-3.33182	0.00848895	0.0871408	-2.51554
UGP2	-0.641403	20.0347	-3.68342	0.00484723	0.0720263	-1.96699
UBA6	-0.637207	19.1588	-4.09638	0.00255934	0.0583404	-1.34062
ATXN10	-0.636025	15.5005	-3.25664	0.00958604	0.0915284	-2.6342
TUBA1C	-0.633681	26.6289	-3.60564	0.00548015	0.0729201	-2.08728
TUBA1A	-0.632451	26.6416	-3.61976	0.00535913	0.0724709	-2.0654
TUBA1B	-0.631862	26.6567	-3.63564	0.00522632	0.0720263	-2.04081
RPA1	-0.630331	19.1992	-3.67889	0.00488192	0.0720263	-1.97399
GCN1	-0.630131	17.8001	-3.84436	0.0037691	0.0671915	-1.72029
NAA15	-0.628697	18.0808	-3.34295	0.00833795	0.0869794	-2.498
IAH1	-0.627562	17.7339	-3.81395	0.00395159	0.0681419	-1.76667
PPP1CA	-0.622527	20.2727	-3.43938	0.00714118	0.0821905	-2.34651
KPNA1	-0.619797	17.4272	-4.67848	0.00108293	0.0438863	-0.49886
UAP1L1	-0.615568	19.8449	-3.39272	0.00769623	0.0851929	-2.41972
LPCAT1	-0.613773	15.6404	-3.59705	0.00555518	0.0735569	-2.1006
NUDCD2	-0.61162	15.6379	-3.62584	0.00530789	0.0723591	-2.05598
CBR1	-0.610807	21.872	-3.86275	0.00366309	0.0661496	-1.6923
PSMB3	-0.607915	19.8025	-3.70775	0.00466537	0.0720263	-1.9295
FASN	-0.607666	19.5879	-4.51504	0.00137199	0.0465304	-0.729964
ACOX3	-0.603125	17.21	-3.40434	0.00755396	0.0840303	-2.40148
COPS7A	-0.600384	17.8229	-3.17337	0.0109742	0.0987679	-2.76606
DDX3X	-0.59705	20.2207	-3.948	0.00321114	0.0622404	-1.56313
DDX3Y	-0.593365	20.1822	-4.04156	0.00278215	0.061406	-1.42248
PFKL	-0.587109	21.4604	-3.98433	0.00303677	0.0622404	-1.50837
VEZT	-0.581456	16.047	-3.342	0.00835077	0.0869794	-2.4995
MRPL22	-0.581373	19.0852	-3.31355	0.00874293	0.0874608	-2.54433
ALDH18A1	-0.579976	23.7374	-3.73475	0.0044719	0.0716558	-1.88797
NCBP2	-0.569708	18.4286	-3.21465	0.0102618	0.0951269	-2.70065
POLG	-0.568904	14.825	-3.327	0.00855522	0.0871408	-2.52313
AKR1A1	-0.566738	20.305	-3.36694	0.00802199	0.0863331	-2.46025
TUBA3E	-0.564238	25.4463	-4.15158	0.00235402	0.0564355	-1.25862
BCKDK	-0.563657	19.3707	-3.31523	0.00871924	0.0874608	-2.54168
ABCF3	-0.562721	16.5551	-3.9433	0.00323443	0.0622404	-1.57023
SNAPIN	-0.559169	13.4155	-3.67587	0.00490513	0.0720263	-1.97864
CLIC1	-0.558404	21.417	-3.43847	0.00715153	0.0821905	-2.34793
LAMB1	-0.557434	20.1118	-3.61014	0.00544125	0.0727506	-2.0803
PYGL	-0.556424	18.866	-3.25382	0.00962988	0.0915284	-2.63866
PYGM	-0.556424	18.866	-3.25382	0.00962988	0.0915284	-2.63866
GART	-0.548835	19.5818	-3.44479	0.00707955	0.0821905	-2.33803
RNPEP	-0.546566	19.3847	-3.92349	0.00333471	0.0622404	-1.60017
TUBB	-0.543688	24.8356	-4.1451	0.00237721	0.0565044	-1.26823
RUVBL2	-0.542207	19.3374	-4.07648	0.00263796	0.0591626	-1.37029
NAGK	-0.542077	20.3676	-3.74755	0.00438317	0.0712843	-1.86832
TUBB2B	-0.537793	24.6554	-4.19188	0.00221521	0.0564355	-1.19904
MT.1	-0.536201	21.1992	-3.2446	0.00977488	0.0915284	-2.65324
TUBB2A	-0.533493	24.6855	-4.15994	0.00232448	0.0564355	-1.24624
TUBB4B	-0.532504	24.8214	-4.15399	0.00234548	0.0564355	-1.25506
PC	-0.532327	22.6694	-3.78918	0.00410708	0.0697671	-1.80452
PLOD3	-0.530979	20.5567	-3.67814	0.00488764	0.0720263	-1.97513
AHCYL2	-0.530029	20.181	-4.34093	0.00177274	0.0513539	-0.980726
YARS1	-0.529988	19.105	-3.16593	0.011108	0.0996327	-2.77786
EPB41L2	-0.522163	14.7779	-3.93403	0.00328095	0.0622404	-1.58423
COASY	-0.520563	17.5392	-4.26552	0.00198351	0.0535547	-1.09077
MTHFD1L	-0.519753	20.1819	-3.98468	0.00303513	0.0622404	-1.50784
EIF4A1	-0.514955	23.1627	-3.67172	0.00493727	0.0720263	-1.98504
SACS	-0.512353	17.1342	-4.08443	0.00260626	0.058927	-1.35843
TUBA3C	-0.503157	26.0139	-3.25286	0.00964489	0.0915284	-2.64017
TUBA3D	-0.503157	26.0139	-3.25286	0.00964489	0.0915284	-2.64017
ACSL1	-0.496202	21.3902	-3.26398	0.00947274	0.0915284	-2.6226
BCS1L	-0.495242	19.6866	-3.54765	0.00600818	0.0759489	-2.1774
VARS1	-0.491242	19.6034	-3.29398	0.00902387	0.0889907	-2.57522
EIF4G3	-0.484811	17.8127	-3.70985	0.00465002	0.0720263	-1.92627
RPS3	-0.47947	21.7346	-3.58098	0.00569848	0.0744013	-2.12556
TUBB4A	-0.457581	23.832	-3.78806	0.00411428	0.0697671	-1.80623
OSBPL3	-0.456065	17.7248	-3.16405	0.011142	0.0996327	-2.78084
AHCYL1	-0.454924	20.4807	-3.83414	0.00382942	0.067832	-1.73586
ABCB7	-0.444843	19.3392	-3.23911	0.00986242	0.0920382	-2.66193
KPNA6	-0.431646	18.0036	-3.4082	0.00750724	0.0838459	-2.39541
LARS1	-0.428581	17.8153	-3.50435	0.00643688	0.0787018	-2.24489
CHPF2	-0.427225	15.3957	-3.29848	0.00895852	0.0886606	-2.56812
EIF3K	-0.426407	18.109	-3.19424	0.0106078	0.0976834	-2.73297
TUBB8B	-0.412099	23.2153	-3.36503	0.00804663	0.0863331	-2.46325
TUBB8	-0.410785	23.2285	-3.3471	0.00828242	0.0869185	-2.49147
TUBB1	-0.392008	22.5754	-3.18641	0.0107438	0.0982849	-2.74539
SKIC3	-0.374922	18.6977	-3.24849	0.00971343	0.0915284	-2.64708
SEC61B	0.423683	17.4666	3.3248	0.00858561	0.0871408	-2.5266
CAPRIN1	0.438132	19.6243	3.85168	0.00372656	0.0668617	-1.70915
YBX1	0.467198	18.6468	3.19831	0.010538	0.0973624	-2.72653
VAMP7	0.479873	18.5183	3.17757	0.0108995	0.0987348	-2.75941
SMC1A	0.481981	15.6085	3.67545	0.00490839	0.0720263	-1.97929
PRKCSH	0.486089	24.208	3.554	0.00594784	0.0758759	-2.16751
CDR2L	0.500568	17.0483	3.38484	0.00779423	0.0851929	-2.43209
G3BP2	0.501154	17.7315	4.15224	0.00235168	0.0564355	-1.25765
PUF60	0.502946	18.8487	4.11701	0.00248049	0.0581825	-1.30993
NPM1	0.503651	23.7789	3.49842	0.00649812	0.0787018	-2.25416
PLEC	0.507025	24.7486	3.62836	0.00528677	0.0723591	-2.05208
TMF1	0.507697	14.7303	3.38346	0.00781165	0.0851929	-2.43427
FKBP2	0.515972	19.0921	3.24583	0.00975549	0.0915284	-2.6513
NUDT21	0.518918	15.9433	3.52626	0.00621614	0.0771744	-2.21072
DDRGK1	0.529567	16.6394	4.1107	0.00250431	0.0581825	-1.3193
CPSF6	0.538412	19.4689	4.35156	0.00174498	0.0513539	-0.965276
BAG2	0.541253	16.2147	3.63817	0.00520551	0.0720263	-2.03689
GOSR1	0.546951	16.0546	3.66208	0.00501285	0.0720263	-1.99993
CTSD	0.558948	24.7649	4.19668	0.00219926	0.0564355	-1.19196
TMPO	0.562862	16.4122	3.67242	0.00493185	0.0720263	-1.98396
LIMA1	0.563253	20.9165	3.49737	0.00650896	0.0787018	-2.25579
KTN1	0.575101	21.5357	4.35475	0.00173677	0.0513539	-0.960654
MPHOSPH10	0.578716	20.0228	4.2477	0.0020371	0.053756	-1.11689
SF3A1	0.586252	19.5545	3.75534	0.00433003	0.0711723	-1.85636
GOLGA2	0.597547	16.1694	3.81454	0.00394795	0.0681419	-1.76576
ALYREF	0.598811	19.2269	3.41554	0.00741932	0.0835349	-2.38389
STX12	0.6013	17.3965	3.4561	0.0069526	0.0817139	-2.32033
PFDN2	0.602819	15.4627	3.56884	0.00580931	0.0751428	-2.14443
CPSF7	0.603472	17.2178	4.60723	0.00120002	0.0450491	-0.59909
PRPF40A	0.609201	19.8515	3.94892	0.00320658	0.0622404	-1.56174
SGTA	0.612233	17.4701	3.47772	0.00671637	0.080164	-2.2865
UBXN4	0.613901	20.0596	4.61219	0.00119145	0.0450491	-0.59209
FKBP7	0.625492	19.5791	3.35313	0.00820234	0.0867327	-2.48198
FKBP9	0.632888	19.3464	3.34801	0.00827029	0.0869185	-2.49004
TMEM245	0.634836	14.8347	3.49837	0.0064986	0.0787018	-2.25423
PES1	0.635205	17.4378	3.1824	0.0108142	0.0983766	-2.75175
TPR	0.639516	21.4349	4.24383	0.00204895	0.053756	-1.12258
SF3A2	0.646507	18.7534	4.01214	0.00291012	0.0622404	-1.46658
ARGLU1	0.647581	17.4221	4.023	0.00286213	0.0621843	-1.45028
CYB5A	0.65246	19.9862	4.54011	0.00132276	0.0454147	-0.694243
NDUFA5	0.65376	23.3067	3.81106	0.00396943	0.0681419	-1.77108
PTDSS2	0.656875	16.7352	3.52858	0.00619313	0.0771744	-2.20709
NHERF1	0.664407	16.8595	3.71293	0.00462758	0.0720263	-1.92153
DAZAP1	0.670785	14.9231	5.38301	0.000408224	0.0324363	0.44814
NEU1	0.671779	21.1851	3.44424	0.00708585	0.0821905	-2.3389
NUMA1	0.672833	20.4886	4.38044	0.00167194	0.0510951	-0.923408
FKBP9P1	0.675982	16.094	4.04364	0.00277334	0.061406	-1.41937
LSM8	0.694484	19.2967	5.62966	0.000294991	0.026777	0.760644
RAD23B	0.696525	19.8595	3.30745	0.00882957	0.0877435	-2.55396
PHF5A	0.697793	17.1515	4.78644	0.00092823	0.0430151	-0.348534
NDUFA8	0.705145	21.9049	3.1818	0.0108246	0.0983766	-2.75269
NDUFS4	0.715581	20.1451	3.36337	0.00806823	0.0863331	-2.46587
BCAP31	0.719026	23.802	4.64595	0.00113479	0.0438863	-0.544517
CYCS	0.720135	25.0215	3.42069	0.00735831	0.0831847	-2.37581
CHAMP1	0.720449	16.483	4.50433	0.00139361	0.0466942	-0.745252
BCAP29	0.722038	20.1475	4.56651	0.00127294	0.0450491	-0.656727
RAB3D	0.724092	19.2625	3.81665	0.003935	0.0681419	-1.76254
SMARCC2	0.733699	20.1509	3.64785	0.00512655	0.0720263	-2.02191
RBM10	0.736844	16.5111	4.34705	0.00175672	0.0513539	-0.971836
SF3B2	0.737618	19.2707	5.10934	0.000591289	0.0382413	0.0898605
NDUFB11	0.746236	18.8301	4.09996	0.00254547	0.0583404	-1.33528
TEX264	0.753348	14.885	3.94929	0.00320474	0.0622404	-1.56118
EPS15L1	0.753672	17.785	3.45547	0.00695956	0.0817139	-2.3213
VAPB	0.763744	21.8146	4.66106	0.00111038	0.0438863	-0.52329
DNAJB9	0.770109	18.1659	3.76737	0.00424937	0.0706487	-1.83792
PRDX2	0.775723	24.183	3.27599	0.00929035	0.0906543	-2.60363
PNN	0.780621	17.8821	4.01461	0.00289912	0.0622404	-1.46287
SCYL2	0.788305	18.4043	4.46882	0.00146794	0.0480277	-0.796077
SYNE1	0.800622	18.3566	4.54784	0.00130795	0.0454147	-0.683244
SRI	0.805765	19.2743	3.42217	0.00734081	0.0831847	-2.37348
ZC3H18	0.805831	17.6916	4.75459	0.000971244	0.0430151	-0.392685
MPRIP	0.806684	19.0032	3.43842	0.00715214	0.0821905	-2.34801
SNRPA	0.818053	17.5358	5.76713	0.000247033	0.026777	0.930578
GCSH	0.818371	20.7073	3.64628	0.00513929	0.0720263	-2.02435
NDUFA7	0.820899	21.7175	3.32523	0.00857966	0.0871408	-2.52592
FABP5	0.821273	22.8989	3.33504	0.00844495	0.0871408	-2.51046
CTSL	0.833386	22.1427	3.93149	0.0032938	0.0622404	-1.58807
PFDN4	0.8351	15.5262	3.67781	0.00489021	0.0720263	-1.97565
CTSL3P	0.836129	22.1232	3.93728	0.00326458	0.0622404	-1.57932
FABP5P3	0.84135	19.4191	3.28477	0.00915922	0.0900063	-2.58975
NDUFS6	0.842396	20.729	3.92866	0.00330824	0.0622404	-1.59236
LSM7	0.858577	17.3251	4.20115	0.0021845	0.0564355	-1.18536
PFDN6	0.884111	19.1486	5.66542	0.000281615	0.026777	0.805141
RPLP2	0.89207	21.239	3.35836	0.0081335	0.0863331	-2.47374
ZYX	0.895694	20.5343	4.31808	0.00183395	0.0520431	-1.01397
SNCA	0.955385	19.1693	3.24949	0.00969772	0.0915284	-2.6455
GLRX	0.974958	22.1742	3.55672	0.00592216	0.0758759	-2.16327
RETREG2	0.982889	13.0455	3.92515	0.0033262	0.0622404	-1.59767
VIM	0.984313	27.8393	3.38427	0.00780143	0.0851929	-2.433
HSPE1	0.998081	26.5843	3.7523	0.0043507	0.0711723	-1.86103
CALU	1.00563	20.0235	3.48731	0.00661428	0.0796291	-2.2715
TIMP2	1.01869	15.2378	5.78204	0.000242363	0.026777	0.948824
SNCB	1.02083	20.2361	3.31797	0.0086808	0.0874608	-2.53737
CHCHD3	1.02627	23.2894	3.42356	0.00732451	0.0831847	-2.37131
MRPL12	1.03433	22.6555	4.03522	0.0028092	0.0615149	-1.43197
MYH10	1.03866	23.1149	3.48177	0.00667303	0.0799901	-2.28016
DIABLO	1.03983	21.8259	3.51118	0.00636719	0.0783503	-2.23423
MYH14	1.05381	21.5076	3.33793	0.00840575	0.0871408	-2.50591
NDUFV2	1.06487	21.4241	4.17827	0.00226107	0.0564355	-1.21913
NUCB2	1.06894	23.2775	6.57445	9.16523650054796e-05	0.0214232	1.86897
MYH11	1.07564	22.0877	3.56312	0.0058623	0.0754772	-2.15332
SNCG	1.07915	19.2985	3.35852	0.00813137	0.0863331	-2.47349
CPQ	1.08092	20.535	4.57956	0.00124908	0.0450491	-0.638231
IGFBP4	1.08601	16.8402	4.39175	0.00164424	0.0508071	-0.907057
MYH9	1.09351	24.3805	3.45786	0.00693305	0.0817139	-2.31757
RAB11A	1.09892	22.1245	3.98898	0.0030152	0.0622404	-1.50138
RAB11B	1.09892	22.1245	3.98898	0.0030152	0.0622404	-1.50138
NUCB1	1.11822	22.7428	5.73881	0.000256175	0.026777	0.895818
STAU1	1.15742	17.3442	3.94439	0.003229	0.0622404	-1.56857
TXN2	1.1687	18.5854	4.84716	0.000851776	0.0430151	-0.264807
CEND1	1.178	22.2728	3.73312	0.00448332	0.0716558	-1.89047
HPCA	1.18585	21.0617	3.76459	0.00426788	0.0706487	-1.84218
HPCAL1	1.18585	21.0617	3.76459	0.00426788	0.0706487	-1.84218
NCALD	1.19144	21.2351	3.70475	0.00468737	0.0720263	-1.93412
NDUFAF8	1.25337	18.2639	4.49026	0.00142257	0.0470971	-0.765366
NDUFV3	1.25846	16.5332	4.70483	0.00104279	0.0438863	-0.461999
ARMC1	1.28965	19.1132	5.35014	0.000426556	0.0329515	0.40576
TXNDC12	1.29534	17.3964	3.78011	0.00416565	0.0702101	-1.8184
C19orf25	1.3296	16.5572	3.72476	0.0045425	0.0718508	-1.90334
NENF	1.33416	20.4044	3.18793	0.0107172	0.0982849	-2.74297
ERH	1.34116	20.5686	4.41914	0.00157913	0.0504777	-0.867511
GPRIN1	1.34194	15.2637	6.04243	0.000174494	0.0255405	1.26187
MIX23	1.4077	19.2837	3.86699	0.00363912	0.0661463	-1.68586
FAM136A	1.43363	21.7013	3.87997	0.00356666	0.0652557	-1.66614
PFDN1	1.44556	19.6895	3.73739	0.00445347	0.0716558	-1.88392
CMC1	1.49136	17.7863	3.55041	0.00598187	0.0759489	-2.1731
ATOX1	1.5454	18.4346	3.17472	0.0109501	0.0987679	-2.76392
PPT1	1.60602	20.5887	4.99081	0.000696527	0.0425995	-0.0691076
SCG2	1.60818	19.4664	3.52739	0.0062049	0.0771744	-2.20895
ATP5IF1	1.62939	23.8411	4.92251	0.000766168	0.0430151	-0.161735
STMN1	1.65059	21.4319	3.31631	0.00870416	0.0874608	-2.53999
TIMM13	1.7639	20.8494	3.92674	0.00331805	0.0622404	-1.59526
CPLX2	1.77673	14.8391	3.7241	0.00454719	0.0718508	-1.90435
STMN2	1.79734	19.2338	3.41302	0.00744942	0.0835356	-2.38785
CHGB	2.1498	17.2492	7.05102	5.30227117896817e-05	0.0210652	2.37731
Significant hyper-/hypo-acetylated proteins - Control vs AD iNs
Protein	logFC	AveExpr	t	P.Value	adj.P.Val	B
ASNA1	-0.818182	0.5	-2.59587	0.0178667	0.472166	-3.05627
LRRC47	-0.721269	0.72649	-2.09202	0.0502906	0.6163	-3.89021
PAFAH1B3	-0.691636	1.16123	-2.12718	0.0469102	0.6163	-3.83504
HDLBP	-0.688819	1.36165	-2.75887	0.0125978	0.472166	-2.77009
SRI	-0.675325	0.555556	-2.03589	0.0561446	0.6163	-3.97715
Septin11	-0.636364	0.388889	-2.5809	0.018444	0.472166	-3.08223
HIGD1A	-0.632458	0.982206	-2.24745	0.0368547	0.615039	-3.64257
TIMM13	-0.560902	0.342774	-2.27065	0.0351593	0.615039	-3.6048
SF3A3	-0.508954	0.453885	-1.93676	0.0679964	0.6163	-4.12723
BCAS2	-0.508954	0.453885	-1.93676	0.0679964	0.6163	-4.12723
HIST1H1B	-0.504287	1.21387	-1.8686	0.0773886	0.619109	-4.2277
HIST1H1E	-0.488839	1.20443	-1.74504	0.0973507	0.628012	-4.40377
SRM	-0.483198	1.46242	-1.99284	0.061043	0.6163	-4.04289
PXN	-0.480519	0.722222	-2.50403	0.0216945	0.528933	-3.21449
DDX39B	-0.460985	1.90169	-2.6386	0.0163126	0.472166	-2.9819
SND1	-0.459467	0.852214	-1.77022	0.0929539	0.628012	-4.36854
SF3B2	-0.455776	0.421387	-1.87131	0.0769944	0.619109	-4.22375
SNX3	-0.441558	0.555556	-1.99204	0.0611381	0.6163	-4.04411
PPA1	-0.416815	0.25472	-1.88265	0.0753644	0.619109	-4.20718
SF3B4	-0.402597	0.388889	-1.82228	0.0844063	0.628012	-4.29463
DDAH1	-0.363636	0.222222	-1.92045	0.0701466	0.6163	-4.15148
RPS24	-0.363636	0.222222	-1.92045	0.0701466	0.6163	-4.15148
RPS12	-0.361398	4.91757	-1.80344	0.0874169	0.628012	-4.32155
CRK	0.285714	0.111111	1.9296	0.0689336	0.6163	-4.1379
DBI	0.285714	0.111111	1.9296	0.0689336	0.6163	-4.1379
GNG5	0.285714	0.111111	1.9296	0.0689336	0.6163	-4.1379
EIF2B1	0.285714	0.111111	1.9296	0.0689336	0.6163	-4.1379
SMCHD1	0.285714	0.111111	1.9296	0.0689336	0.6163	-4.1379
TNPO2	0.285714	0.111111	1.9296	0.0689336	0.6163	-4.1379
HK1	0.291619	2.58462	2.20377	0.0402527	0.615039	-3.71314
SLC25A5	0.293565	1.52414	1.9705	0.0637325	0.6163	-4.07666
CARHSP1	0.337662	0.222222	1.75959	0.0947886	0.628012	-4.38346
PANK4	0.337662	0.222222	1.75959	0.0947886	0.628012	-4.38346
BLOC1S2	0.337662	0.222222	1.75959	0.0947886	0.628012	-4.38346
USP5	0.345259	1.38471	1.82611	0.0838063	0.628012	-4.28915
DSTN	0.355317	1.25998	1.74879	0.0966846	0.628012	-4.39854
SUGT1	0.356293	0.865831	1.90512	0.0722226	0.6163	-4.17415
U2AF1	0.358241	1.85975	2.41062	0.0263695	0.593574	-3.37286
CCT5	0.358446	1.81364	2.36392	0.0290451	0.593574	-3.45099
SRSF2	0.36883	2.17657	2.27213	0.0350542	0.615039	-3.6024
CCDC58	0.36928	0.143609	1.94618	0.0667818	0.6163	-4.11318
PDCD6	0.36928	0.143609	1.94618	0.0667818	0.6163	-4.11318
PTPN1	0.38961	0.333333	1.81865	0.08498	0.628012	-4.29984
RPLP1	0.394611	4.10258	1.89	0.0743234	0.619109	-4.1964
ADRM1	0.402597	0.611111	1.82228	0.0844063	0.628012	-4.29463
VDAC3	0.413532	1.38898	1.77356	0.0923838	0.628012	-4.36385
IPO7	0.421228	0.25472	1.90642	0.0720442	0.6163	-4.17223
MAN2B1	0.428571	0.166667	2.68447	0.0147872	0.472166	-2.90153
PAICS	0.434215	0.532498	1.75099	0.0962951	0.628012	-4.39547
TBC1D24	0.452846	0.176107	2.0486	0.0547676	0.6163	-3.95758
LSM8	0.462904	1.05138	2.36337	0.0290782	0.593574	-3.45191
LAMTOR5	0.520179	1.69309	1.7407	0.0981269	0.628012	-4.40981
TNPO1	0.523894	0.620551	1.74254	0.0977975	0.628012	-4.40725
PABPC1	0.532468	0.388889	2.58798	0.0181689	0.472166	-3.06997
PGP	0.5494	0.486383	1.95751	0.0653452	0.6163	-4.0962
ADD3	0.556743	0.398329	2.19223	0.0411976	0.615039	-3.73166
NUP88	0.556897	0.360659	1.75468	0.0956457	0.628012	-4.39032
APRT	0.562855	0.453885	2.19133	0.0412717	0.615039	-3.7331
SNRPA	0.564086	0.310276	2.60928	0.0173645	0.472166	-3.03298
PEPD	0.565047	1.62809	2.16264	0.0437119	0.6163	-3.77889
LGALS1	0.570891	4.06612	2.34592	0.0301424	0.593574	-3.48092
CAPZA2	0.584101	0.772605	2.13019	0.0466313	0.6163	-3.83031
CYB5B	0.606118	2.0141	2.18209	0.0420437	0.615039	-3.74789
RAB1A	0.60746	0.653049	2.29645	0.0333587	0.615039	-3.56257
ACTB	0.611284	5.27387	3.91307	0.000954853	0.226229	-0.638707
DENR	0.623377	0.333333	2.58389	0.0183271	0.472166	-3.07704
LARP1	0.62656	0.986383	2.35556	0.0295503	0.593574	-3.46491
SLC25A11	0.640207	1.85621	3.09318	0.00605512	0.472166	-2.16616
SPCS2	0.644722	0.940267	2.81773	0.0110891	0.472166	-2.66525
COMMD9	0.650835	0.995823	1.91852	0.0704058	0.6163	-4.15435
PLS3	0.666437	0.948712	2.23083	0.0381156	0.615039	-3.66951
DAD1	0.67511	1.00526	2.76667	0.0123871	0.472166	-2.75623
PPP1CB	0.706943	0.365831	3.48759	0.00250347	0.320444	-1.43518
LDHA	0.73733	0.430827	2.89565	0.00935659	0.472166	-2.52539
CALM1	0.782967	3.24281	2.61196	0.0172658	0.472166	-3.02833
ARPC1A	0.821967	1.55465	2.7949	0.0116525	0.472166	-2.706
HNRNPM	0.838181	1.80294	3.25847	0.00418977	0.429033	-1.86151
CCT3	0.933366	0.453885	3.76853	0.00132556	0.226229	-0.909352
ABRACL	0.943418	1.52642	4.22428	0.000471293	0.226229	-0.0584513
EEF1A1	0.999785	0.949708	2.86819	0.00993522	0.472166	-2.57482
